# Structural Basis of βKNL2 Centromeric Targeting Mechanism and Its Role in Plant-Specific Kinetochore Assembly

**DOI:** 10.1101/2024.07.30.605747

**Authors:** Ramakrishna Yadala, Amanda S Camara, Surya P Yalagapati, Pascal Jaroschinsky, Tobias Meitzel, Mariko Ariyoshi, Tatsuo Fukagawa, Twan Rutten, Thu-Giang T Bui, Inna Lermontova

## Abstract

The kinetochore is an essential protein complex that ensures proper chromosome segregation during cell division. Kinetochore assembly is initiated by the incorporation of CENP-A/CENH3. This process depends on KNL2/M18BP1 and CENP-C proteins. In plants, two variants of KNL2, αKNL2 and βKNL2, are present. Both possess the conserved SANTA domain, while αKNL2 additionally has the centromere-targeting CENPC-k motif. Despite lacking the CENPC-like motif, the plant-specific βKNL2 localizes to centromeres and aids in CENP-A/CENH3 loading. We found that efficient centromeric targeting of βKNL2 requires the SANTA domain and the C-terminal part, while nuclear targeting depends on a conserved C-terminal motif-III. Structural predictions and experimental validations reveal that βKNL2 forms homodimers and interacts with centromeric DNA and αKNL2. We confirm that centromeric targeting of βKNL2 depends on αKNL2 in a tissue-dependent manner. Our findings provide crucial insights into the unique mechanisms of plant-specific kinetochore assembly, highlighting βKNL2’s essential role in this process.

**Graphical abstract:** 
