## Supplemental File.3 for "Structural Basis of βKNL2 Centromeric Targeting Mechanism and Its Role in Plant-Specific Kinetochore Assembly"

### Sheet: Sheet1
Elm Name	Instances	Positions	Elm Description	Cell Compartment		Elm Name
	(Matched Sequence)
DEG_SCF_FBW7_1	VITPIKT	56-62	The TPxxS phospho-dependent degron binds the FBW7 F box proteins of the SCF (Skp1_Cullin-Fbox) complex.	cytosol,	0.0007138	DEG_SCF_FBW7_1
	ITPIKT	57-62		nucleus
DOC_CKS1_1	FPTPFP	48-53	Phospho-dependent motif that mediates docking of CDK substrates and regulators to cyclin-CDK-bound Cks1.	cytosol,	0.001991	DOC_CKS1_1
	VITPIK	56-61		nucleus
DOC_MAPK_gen_1	KKKKNVDISF	160-169	MAPK interacting molecules (e.g. MAPKKs, substrates, phosphatases) carry docking motif that help to regulate specific interaction in the MAPK cascade. The classic motif approximates (R/K)xxxx#x# where # is a hydrophobic residue.	nucleus,	0.004324	DOC_MAPK_gen_1
	KKKNVDISF	161-169		cytosol
	KKNVDISF	162-169
DOC_MAPK_MEF2A_6	KKKKNVDISF	160-169	A kinase docking motif that mediates interaction towards the ERK1/2 and p38 subfamilies of MAP kinases.	cytosol,	0.002584	DOC_MAPK_MEF2A_6
	KKKNVDISF	161-169		Transcription factor complex,
	KKNVDISF	162-169		nucleus
DOC_PP4_FxxP_1	FPTP	48-51	The FxxP-like docking motif recognized by the EVH1 domains of the PPP4R3 regulatory subunits of the PP4 holoenzyme	nucleus,	0.001731	DOC_PP4_FxxP_1
				nucleoplasm
DOC_USP7_MATH_1	ATMSG	259-263	The USP7 MATH domain binding motif variant based on the MDM2 and p53 interactions.	nucleus	0.01239	DOC_USP7_MATH_1
DOC_USP7_UBL2_3	KTLPK	33-37	The USP7 CTD domain binding motif variant based on the ICP0 and DNMT1 interactions	nucleus	0.003742	DOC_USP7_UBL2_3
	KACEK	209-213
DOC_WW_Pin1_4	CRFTPL	16-21	The Class IV WW domain interaction motif is recognised primarily by the Pin1 phosphorylation-dependent prolyl isomerase.	cytosol,	0.01543	DOC_WW_Pin1_4
	PNTSPS	24-29		nucleus
	PNSSPG	38-43
	TFPTPF	47-52
	AVITPI	55-60
LIG_14-3-3_CanoR_1	RVATMS	257-262	Canonical Arg-containing phospho-motif mediating a strong interaction with 14-3-3 proteins.	cytosol,	0.004477	LIG_14-3-3_CanoR_1
	RVVTVS	265-270		internal side of plasma membrane,
	RRRSFG	275-280		nucleus
	RRSFG	276-280
LIG_SUMO_SIM_par_1	FPLAVIT	52-58	Motif for the parallel beta augmentation mode of non-covalent binding to SUMO protein.	PML body,	0.004545	LIG_SUMO_SIM_par_1
	RVVTVS	265-270		nucleus,
				nuclear body
LIG_WD40_WDR5_VDV_2	SKFQSLSA	2024-08-15	Fungi-specific variant of the WDR5-binding motif that binds to a cleft between blades 5 and 6 of the WD40 repeat domain of WDR5, opposite of the Win motif-binding site, to mediate assembly of histone modification complexes.	nucleus,	0.04678	LIG_WD40_WDR5_VDV_2
	SLSA	2024-12-15		histone methyltransferase complex
	EEYEASI	248-254
	EYEASI	249-254
	YEASI	250-254
	EASI	251-254
	SGKRVVTV	262-269
MOD_CDK_SPxK_1	AVITPIK	55-61	Canonical version of the CDK phosphorylation site which shows specificity towards a lysine/arginine residue at the [ST]+3 position.	nucleus,	0.001929	MOD_CDK_SPxK_1
				cycloplasmic cyclin-dependent protein kinase holoenzyme complex,
				cytosol
MOD_CK1_1	SPSTYSK	27-33	CK1 phosphorylation site	cytosol,	0.01704	MOD_CK1_1
	STYSKTL	29-35		nucleus
	SPGTDGT	41-47
	SLVSRVV	230-236
MOD_GSK3_1	MTTTRAKS	2024-01-08	GSK3 phosphorylation recognition site	cytosol,	0.02679	MOD_GSK3_1
	RAKSKFQS	2024-05-12		nucleus
	EPNTSPST	23-30
	SPSTYSKT	27-34
	KPNSSPGT	37-44
	AVITPIKT	55-62
MOD_PKA_1	RRRSFGW	275-281	Main preference for PKA-type AGC kinase phosphorylation.	cAMP-dependent protein kinase complex,	0.002315	MOD_PKA_1
				cytosol,
				nucleus
MOD_PKA_2	RRRSFGW	275-281	Secondary preference for PKA-type AGC kinase phosphorylation.	cytosol,	0.009458	MOD_PKA_2
				nucleus,
				cAMP-dependent protein kinase complex
MOD_Plk_1	VDISFDD	165-171	Ser/Thr residue phosphorylated by the Plk1 kinase	centralspindlin complex,	0.007674	MOD_Plk_1
	CEKSRVG	211-217		nucleus,
	DDKSLVS	227-233		spindle,
	YEASIGK	250-256		gamma-tubulin complex,
				midbody,
				cytosol,
				kinetochore,
				spindle midzone,
				nuclear condensin complex,
				cleavage furrow,
				nucleoplasm,
				microtubule organizing center
MOD_Plk_2-3	DLYSLEG	179-185	Ser/Thr residue phosphorylated by Plk2 and Plk3	nucleus,	0.002175	MOD_Plk_2-3
				nucleolus,
				cytosol,
				SCF ubiquitin ligase complex,
				centrosome,
				centriole
MOD_Plk_4	DDKSLVS	227-233	Ser/Thr residue phosphorylated by Plk4	cleavage furrow,	0.006019	MOD_Plk_4
				nucleus,
				centriolar satellite,
				pericentriolar material,
				cytosol,
				SCF ubiquitin ligase complex,
				gamma-tubulin ring complex,
				centriole
MOD_ProDKin_1	CRFTPLP	16-22	Proline-Directed Kinase (e.g. MAPK) phosphorylation site in higher eukaryotes.	cytosol,	0.01543	MOD_ProDKin_1
	PNTSPST	24-30		nucleus
	PNSSPGT	38-44
	TFPTPFP	47-53
	AVITPIK	55-61
MOD_SUMO_rev_2	DDDDDDDDKSL	221-231	Inverted version of SUMOylation motif recognized for modification by SUMO-1	PML body,	0.0128	MOD_SUMO_rev_2
	DDDDDDDKSL	222-231		nucleus
	DDDDDDKSL	223-231
	DDDDDKSL	224-231
	DDDDKSL	225-231
	DDDKSL	226-231
TRG_NLS_Bipartite_1	KRVATMSGKRVVTVSKKKNRR	256-276	Bipartite variant of the classical basically charged NLS.	nucleus,	0.0002588	TRG_NLS_Bipartite_1
				Nuclear pore,
				NLS-dependent protein nuclear import complex
TRG_NLS_MonoExtC_3	KKKKNVD	160-166	Monopartite variant of the classical basically charged NLS. C-extended version.	nucleus,	0.0007252	TRG_NLS_MonoExtC_3
	SKKKNR	270-275		Nuclear pore,
	KKKNRR	271-276		NLS-dependent protein nuclear import complex
TRG_NLS_MonoExtN_4	KKKKNV	160-165	Monopartite variant of the classical basically charged NLS. N-extended version.	nucleus,	0.001276	TRG_NLS_MonoExtN_4
	KKKNRR	271-276		Nuclear pore,
				NLS-dependent protein nuclear import complex
